# APLNR regulates directed migration to spatially pattern mesoderm in human gastruloids

**DOI:** 10.64898/2026.10.19.760207

**Authors:** Amanda Brooke Johnson, Shailaja Seetharaman, LiAng Yao, Alex Plum, Zhiyuan Yu, Mattia Serra, Idse Heemskerk, Margaret L. Gardel

## Abstract

GRAPHICAL ABSTRACT

**HIGHLIGHTS:**

- APLNR marks nascent and advanced mesoderm lineages in human gastrulation.
- APELA–APLNR is a candidate paracrine guidance pathway in human gastruloids.
- APLNR is required for directed migration of mesoderm, with little effect on speed.
- Directed migration positions mesoderm for paraxial and lateral differentiation.

During human gastrulation, mesoderm progenitors migrate while acquiring distinct identities. Whether this movement contributes to subsequent patterning remains unclear. Here, we identify the apelin receptor (APLNR) as a regulator of directed migration of mesoderm in human gastruloids. TBXT^+^ cells ingress basally and disperse from the PS-like region toward epiblast-like cells. Tracking reveals that this dispersal reflects a directional bias rather than increased speed. APLNR is enriched in nascent mesoderm, while its ligand APELA is expressed in adjacent epithelial cells. Control gastruloids exhibit fourfold greater dispersal than APLNR-depleted gastruloids despite modest speed differences, consistent with a model of chemotaxis by an epithelial ligand field. Paraxial and lateral mesoderm differentiation competence is preserved following APLNR depletion, while signaling programs and central FOXC2^+^ paraxial organization are altered. These findings support a role for APLNR-dependent guidance in positioning competent mesoderm progenitors for subsequent patterning.
