## Supplemental Table 7 for "APLNR regulates directed migration to spatially pattern mesoderm in human gastruloids"

### Sheet: QC Summary
sample_id	n_cells	median_genes	median_counts	median_pct_mt	median_pct_ribo	median_pct_hb
Chicago_Ctrl_42h	3429	5339	20628	1.53821	17.3383	0.00645891
Chicago_Ctrl_72h	3391	2377	5668	1.54321	17.1446	0.00273755
Chicago_DOX_42h	1526	3620	10020	1.17045	15.8224	0.00541959
Chicago_DOX_72h	15026	3018.5	8965	1.86222	20.9175	0.00516169
Michigan_Ctrl_42h	7544	4572	14568	1.76545	16.0986	0.00572246
Michigan_Ctrl_72h	7350	4461	13842	1.81389	15.49	0.00479639
Michigan_DOX_42h	4705	4695	13901	1.73179	13.8919	0.00544188
Michigan_DOX_72h	6675	2844	6744	1.68309	16.9472	0
