## Supplemental Table 1 for "APLNR regulates directed migration to spatially pattern mesoderm in human gastruloids"

### Sheet: CS7_scRNAseq
Signalling family	Ligand	Receptor	Sender cell type	Specificity rank	Ligand+ cells in sender (%)	Rank (guidance families)
FGF/FGFR	FGF2	GPC4	Epiblast	0.000139	45.6	1
FGF/FGFR	FGF2	GPC4	Early Amnion/ExE	0.001886	15.3	1
EFN/EPH	EFNA1	EPHA7	Early Amnion/ExE	0.000215	84.7	2
EFN/EPH	EFNA1	EPHA7	Endoderm	0.000429	85.7	2
EFN/EPH	EFNA1	EPHA7	HEP	0.001886	41.3	2
EFN/EPH	EFNA1	EPHA7	Epiblast	0.057313	42.1	2
EFN/EPH	EFNA1	EPHA7	Erythroblasts	0.884562	27	2
Integrin/ECM	VTN	ITGA8_ITGB1	Endoderm	0.000345	62.4	3
Integrin/ECM	VTN	ITGA8_ITGB1	Erythroblasts	1	13.5	3
Integrin/ECM	VTN	ITGA8_ITGB1	HEP	1	17.3	3
FGF/FGFR	FGF2	CD44	Epiblast	0.00036	45.6	4
FGF/FGFR	FGF2	CD44	Early Amnion/ExE	0.001886	15.3	4
Integrin/ECM	VTN	ITGA5	Endoderm	0.000377	62.4	5
Integrin/ECM	VTN	ITGA5	Erythroblasts	1	13.5	5
Integrin/ECM	VTN	ITGA5	HEP	1	17.3	5
Apelin/APLNR	APELA	APLNR	Epiblast	0.000734	86.7	6
Apelin/APLNR	APELA	APLNR	Early Amnion/ExE	0.001886	64.7	6
Apelin/APLNR	APELA	APLNR	Endoderm	0.001886	60.9	6
Integrin/ECM	VTN	ITGA3	Endoderm	0.000734	62.4	7
Integrin/ECM	VTN	ITGA3	Erythroblasts	1	13.5	7
Integrin/ECM	VTN	ITGA3	HEP	1	17.3	7
EFN/EPH	EFNA5	EPHA7	Endoderm	0.000824	43.6	8
EFN/EPH	EFNA5	EPHA7	Early Amnion/ExE	0.001886	22.4	8
EFN/EPH	EFNA5	EPHA7	Epiblast	0.001886	14.9	8
EFN/EPH	EFNA1	EPHA3	Early Amnion/ExE	0.000918	84.7	9
EFN/EPH	EFNA1	EPHA3	Endoderm	0.001464	85.7	9
EFN/EPH	EFNA1	EPHA3	HEP	0.06307	41.3	9
EFN/EPH	EFNA1	EPHA3	Epiblast	1	42.1	9
EFN/EPH	EFNA1	EPHA3	Erythroblasts	1	27	9
PDGF/PDGFR	PDGFA	PDGFRA	Early Amnion/ExE	0.001448	31.8	10
PDGF/PDGFR	PDGFA	PDGFRA	Epiblast	0.001886	32.8	10
PDGF/PDGFR	PDGFA	PDGFRA	Endoderm	0.002868	15.8	10
PDGF/PDGFR	PDGFA	PDGFRA	HEP	0.045541	23.1	10
PDGF/PDGFR	PDGFA	PDGFRA	Erythroblasts	0.047803	10.8	10
FGF/FGFR	FGF2	SDC2	Epiblast	0.001834	45.6	11
FGF/FGFR	FGF2	SDC2	Early Amnion/ExE	0.003059	15.3	11
EFN/EPH	EFNA1	EPHA1	Early Amnion/ExE	0.001886	84.7	12
EFN/EPH	EFNA1	EPHA1	Endoderm	0.001886	85.7	12
EFN/EPH	EFNA1	EPHA1	Epiblast	1	42.1	12
EFN/EPH	EFNA1	EPHA1	Erythroblasts	1	27	12
EFN/EPH	EFNA1	EPHA1	HEP	1	41.3	12
SEMA/PLXN	SEMA3E	NRP1	Early Amnion/ExE	0.001886	36.5	13
SEMA/PLXN	SEMA3E	NRP1	Endoderm	0.00675	24.1	13
CXCL/CXCR	CXCL2	GRM7	HEP	0.001886	26	14

### Sheet: CS8_spatial
Signalling family	Ligand	Receptor	Sender cell type	Specificity rank	Ligand+ cells in sender (%)	Rank (guidance families)
NODAL/BMP	TDGF1	ACVR2B	Notochord	6.7e-05	0	1
NODAL/BMP	TDGF1	ACVR2B	Epi/Ecto	0.002783	34	1
NODAL/BMP	TDGF1	ACVR2B	Endoderm	0.042932	11	1
WNT/FZD	SFRP1	FZD2	Epi/Ecto	0.000278	34	2
WNT/FZD	SFRP1	FZD2	Notochord	0.004144	0	2
WNT/FZD	SFRP1	FZD2	Endoderm	0.011304	20.5	2
Apelin/APLNR	APELA	APLNR	Endoderm	0.000284	9.6	3
Apelin/APLNR	APELA	APLNR	Epi/Ecto	0.001664	3.8	3
NODAL/BMP	TDGF1	GPC1	Notochord	0.000523	0	4
NODAL/BMP	TDGF1	GPC1	Epi/Ecto	0.016077	34	4
NODAL/BMP	TDGF1	GPC1	Endoderm	0.215292	11	4
Integrin/ECM	VTN	ITGAV_ITGB5	YS Endoderm	0.001011	99.1	5
Integrin/ECM	VTN	ITGAV_ITGB5	Visceral Endoderm	0.016996	70.6	5
Integrin/ECM	VTN	ITGAV_ITGB5	YS.ExE Meso-A	0.3069	52.8	5
Integrin/ECM	VTN	ITGAV_ITGB5	YS.ExE Meso-B	0.961308	30.9	5
Integrin/ECM	VTN	ITGAV_ITGB5	AM.ExE Meso	1	15	5
Integrin/ECM	VTN	ITGAV_ITGB5	Endoderm	1	31.5	5
Integrin/ECM	VTN	ITGAV_ITGB5	Epi/Ecto	1	3.8	5
Integrin/ECM	VTN	ITGAV_ITGB5	Erythroblasts	1	53.8	5
Integrin/ECM	VTN	ITGAV_ITGB5	HEP	1	34.8	5
Integrin/ECM	VTN	ITGAV_ITGB5	Notochord	1	0	5
Integrin/ECM	VTN	ITGAV_ITGB1	YS Endoderm	0.001011	99.1	6
Integrin/ECM	VTN	ITGAV_ITGB1	Visceral Endoderm	0.016996	70.6	6
Integrin/ECM	VTN	ITGAV_ITGB1	YS.ExE Meso-A	0.3069	52.8	6
Integrin/ECM	VTN	ITGAV_ITGB1	YS.ExE Meso-B	0.961308	30.9	6
Integrin/ECM	VTN	ITGAV_ITGB1	AM.ExE Meso	1	15	6
Integrin/ECM	VTN	ITGAV_ITGB1	Endoderm	1	31.5	6
Integrin/ECM	VTN	ITGAV_ITGB1	Epi/Ecto	1	3.8	6
Integrin/ECM	VTN	ITGAV_ITGB1	Erythroblasts	1	53.8	6
Integrin/ECM	VTN	ITGAV_ITGB1	HEP	1	34.8	6
Integrin/ECM	VTN	ITGAV_ITGB1	Notochord	1	0	6
NODAL/BMP	BMP4	CFC1	AM	0.001359	24	7
NODAL/BMP	BMP4	CFC1	AM.ExE Meso	0.014741	11.7	7
NODAL/BMP	BMP4	CFC1	YS.ExE Meso-A	0.016996	24.7	7
NODAL/BMP	BMP4	CFC1	YS.ExE Meso-B	0.016996	12.5	7
NODAL/BMP	BMP4	CFC1	Endoderm	0.02983	9.6	7
NODAL/BMP	BMP4	CFC1	Epi/Ecto	0.087513	11.3	7
NODAL/BMP	BMP4	CFC1	Visceral Endoderm	0.802366	3.9	7
Integrin/ECM	VTN	ITGA5	YS Endoderm	0.003292	99.1	8
Integrin/ECM	VTN	ITGA5	Visceral Endoderm	0.062448	70.6	8
Integrin/ECM	VTN	ITGA5	YS.ExE Meso-A	0.934561	52.8	8
Integrin/ECM	VTN	ITGA5	AM.ExE Meso	1	15	8
Integrin/ECM	VTN	ITGA5	Endoderm	1	31.5	8
Integrin/ECM	VTN	ITGA5	Epi/Ecto	1	3.8	8
Integrin/ECM	VTN	ITGA5	Erythroblasts	1	53.8	8
Integrin/ECM	VTN	ITGA5	HEP	1	34.8	8
Integrin/ECM	VTN	ITGA5	Notochord	1	0	8
Integrin/ECM	VTN	ITGA5	YS.ExE Meso-B	1	30.9	8
FGF/FGFR	FGF17	FGFR2	Notochord	2e-06	0	not shown (spatial dropout)
FGF/FGFR	FGF17	FGFR1	Notochord	6e-06	0	not shown (spatial dropout)
FGF/FGFR	FGF17	FGFR3	Notochord	1.9e-05	0	not shown (spatial dropout)
FGF/FGFR	FGF4	FGFR2	Notochord	0.000505	0	not shown (spatial dropout)
FGF/FGFR	FGF4	FGFR1	Notochord	0.000827	0	not shown (spatial dropout)
FGF/FGFR	FGF4	FGFR3	Notochord	0.001853	0	not shown (spatial dropout)

### Sheet: Marker_by_site
site	state	marker_of	gene	n_cells	mean_expr
Chicago	pluripotent	pluripotent	POU5F1	2566	2.35793
Chicago	pluripotent	pluripotent	NANOG	2566	0.367817
Chicago	pluripotent	pluripotent	SOX2	2566	0.509498
Chicago	pluripotent	pluripotent	DNMT3B	2566	0.592763
Chicago	pluripotent	AE-LC	TFAP2A	2566	0.0431725
Chicago	pluripotent	AE-LC	GATA3	2566	0.0375229
Chicago	pluripotent	AE-LC	ISL1	2566	0.0422512
Chicago	pluripotent	AE-LC	GABRP	2566	0.0105789
Chicago	pluripotent	aPS-LC	TBXT	2566	0.031058
Chicago	pluripotent	aPS-LC	EOMES	2566	0.0120126
Chicago	pluripotent	aPS-LC	MIXL1	2566	0.190615
Chicago	pluripotent	aPS-LC	GSC	2566	0.00818229
Chicago	pluripotent	pPS-LC	TBXT	2566	0.031058
Chicago	pluripotent	pPS-LC	CDX2	2566	0.00423581
Chicago	pluripotent	pPS-LC	EVX1	2566	0.00616809
Chicago	pluripotent	pPS-LC	WNT5A	2566	0.0322052
Chicago	pluripotent	eNasM	MESP1	2566	0.016937
Chicago	pluripotent	eNasM	MESP2	2566	0.0114393
Chicago	pluripotent	eNasM	DLL3	2566	0.11544
Chicago	pluripotent	lNasM	MSGN1	2566	0.000128189
Chicago	pluripotent	lNasM	TBX6	2566	0.00794921
Chicago	pluripotent	lNasM	RIPPLY2	2566	0.0043867
Chicago	pluripotent	DE	SOX17	2566	0.000994443
Chicago	pluripotent	DE	FOXA2	2566	0.00345279
Chicago	pluripotent	DE	CXCR4	2566	0.00738437
Chicago	pluripotent	DE	CER1	2566	0.0572683
Chicago	pluripotent	PGC-LC	NANOS3	2566	0.00468573
Chicago	pluripotent	PGC-LC	TFAP2C	2566	0.0847821
Chicago	pluripotent	PGC-LC	PRDM1	2566	0.00494498
Chicago	pluripotent	PGC-LC	DPPA3	2566	0.002956
Chicago	pluripotent	aPM-LC	TCF15	2566	0.0514608
Chicago	pluripotent	aPM-LC	MEOX1	2566	0.00016531
Chicago	pluripotent	aPM-LC	PAX3	2566	0.00133727
Chicago	pluripotent	LPM-LC	HAND1	2566	0.0367703
Chicago	pluripotent	LPM-LC	HAND2	2566	0.000121532
Chicago	pluripotent	LPM-LC	FOXF1	2566	0
Chicago	pluripotent	LPM-LC	BMP4	2566	0.0265175
Chicago	pluripotent	CS-LC	POSTN	2566	0.00569219
Chicago	pluripotent	CS-LC	COL3A1	2566	0
Chicago	pluripotent	CS-LC	LUM	2566	0
Chicago	AE-LC	pluripotent	POU5F1	508	2.21601
Chicago	AE-LC	pluripotent	NANOG	508	0.047757
Chicago	AE-LC	pluripotent	SOX2	508	0.0287641
Chicago	AE-LC	pluripotent	DNMT3B	508	0.298612
Chicago	AE-LC	AE-LC	TFAP2A	508	1.00974
Chicago	AE-LC	AE-LC	GATA3	508	1.07663
Chicago	AE-LC	AE-LC	ISL1	508	1.42452
Chicago	AE-LC	AE-LC	GABRP	508	0.233732
Chicago	AE-LC	aPS-LC	TBXT	508	0.0354784
Chicago	AE-LC	aPS-LC	EOMES	508	0.00287893
Chicago	AE-LC	aPS-LC	MIXL1	508	0.0486393
Chicago	AE-LC	aPS-LC	GSC	508	0.00029155
Chicago	AE-LC	pPS-LC	TBXT	508	0.0354784
Chicago	AE-LC	pPS-LC	CDX2	508	0.0976255
Chicago	AE-LC	pPS-LC	EVX1	508	0.0497477
Chicago	AE-LC	pPS-LC	WNT5A	508	0.154162
Chicago	AE-LC	eNasM	MESP1	508	0.0226121
Chicago	AE-LC	eNasM	MESP2	508	0.0194273
Chicago	AE-LC	eNasM	DLL3	508	0.00862839
Chicago	AE-LC	lNasM	MSGN1	508	0
Chicago	AE-LC	lNasM	TBX6	508	0.0109504
Chicago	AE-LC	lNasM	RIPPLY2	508	0.000723222
Chicago	AE-LC	DE	SOX17	508	0.00643121
Chicago	AE-LC	DE	FOXA2	508	0.000564342
Chicago	AE-LC	DE	CXCR4	508	0.00467215
Chicago	AE-LC	DE	CER1	508	0.0164787
Chicago	AE-LC	PGC-LC	NANOS3	508	0.0298298
Chicago	AE-LC	PGC-LC	TFAP2C	508	0.368502
Chicago	AE-LC	PGC-LC	PRDM1	508	0.0119123
Chicago	AE-LC	PGC-LC	DPPA3	508	0.00126417
Chicago	AE-LC	aPM-LC	TCF15	508	0.0214809
Chicago	AE-LC	aPM-LC	MEOX1	508	0.000753822
Chicago	AE-LC	aPM-LC	PAX3	508	0.0144376
Chicago	AE-LC	LPM-LC	HAND1	508	1.13826
Chicago	AE-LC	LPM-LC	HAND2	508	0.0512702
Chicago	AE-LC	LPM-LC	FOXF1	508	0
Chicago	AE-LC	LPM-LC	BMP4	508	0.471628
Chicago	AE-LC	CS-LC	POSTN	508	0.0371561
Chicago	AE-LC	CS-LC	COL3A1	508	0.00363327
Chicago	AE-LC	CS-LC	LUM	508	0.0387534
Chicago	aPS-LC	pluripotent	POU5F1	602	2.62327
Chicago	aPS-LC	pluripotent	NANOG	602	0.338221
Chicago	aPS-LC	pluripotent	SOX2	602	0.235313
Chicago	aPS-LC	pluripotent	DNMT3B	602	0.763491
Chicago	aPS-LC	AE-LC	TFAP2A	602	0.062432
Chicago	aPS-LC	AE-LC	GATA3	602	0.0459083
Chicago	aPS-LC	AE-LC	ISL1	602	0.0183657
Chicago	aPS-LC	AE-LC	GABRP	602	0.0116779
Chicago	aPS-LC	aPS-LC	TBXT	602	0.257864
Chicago	aPS-LC	aPS-LC	EOMES	602	0.133371
Chicago	aPS-LC	aPS-LC	MIXL1	602	1.7444
Chicago	aPS-LC	aPS-LC	GSC	602	0.191898
Chicago	aPS-LC	pPS-LC	TBXT	602	0.257864
Chicago	aPS-LC	pPS-LC	CDX2	602	0.00716878
Chicago	aPS-LC	pPS-LC	EVX1	602	0.0299663
Chicago	aPS-LC	pPS-LC	WNT5A	602	0.0442289
Chicago	aPS-LC	eNasM	MESP1	602	0.0705643
Chicago	aPS-LC	eNasM	MESP2	602	0.0213294
Chicago	aPS-LC	eNasM	DLL3	602	0.124808
Chicago	aPS-LC	lNasM	MSGN1	602	0
Chicago	aPS-LC	lNasM	TBX6	602	0.0128726
Chicago	aPS-LC	lNasM	RIPPLY2	602	0.00535691
Chicago	aPS-LC	DE	SOX17	602	0.0110666
Chicago	aPS-LC	DE	FOXA2	602	0.0443211
Chicago	aPS-LC	DE	CXCR4	602	0.0020996
Chicago	aPS-LC	DE	CER1	602	0.628576
Chicago	aPS-LC	PGC-LC	NANOS3	602	0.0115574
Chicago	aPS-LC	PGC-LC	TFAP2C	602	0.0475775
Chicago	aPS-LC	PGC-LC	PRDM1	602	0.00230551
Chicago	aPS-LC	PGC-LC	DPPA3	602	0.000918146
Chicago	aPS-LC	aPM-LC	TCF15	602	0.0767512
Chicago	aPS-LC	aPM-LC	MEOX1	602	0.000428043
Chicago	aPS-LC	aPM-LC	PAX3	602	0
Chicago	aPS-LC	LPM-LC	HAND1	602	0.0194288
Chicago	aPS-LC	LPM-LC	HAND2	602	0.000242106
Chicago	aPS-LC	LPM-LC	FOXF1	602	0.00107858
Chicago	aPS-LC	LPM-LC	BMP4	602	0.0224974
Chicago	aPS-LC	CS-LC	POSTN	602	0.00808663
Chicago	aPS-LC	CS-LC	COL3A1	602	0
Chicago	aPS-LC	CS-LC	LUM	602	0
Chicago	pPS-LC	pluripotent	POU5F1	487	2.43291
Chicago	pPS-LC	pluripotent	NANOG	487	0.150054
Chicago	pPS-LC	pluripotent	SOX2	487	0.0645971
Chicago	pPS-LC	pluripotent	DNMT3B	487	0.500805
Chicago	pPS-LC	AE-LC	TFAP2A	487	0.361137
Chicago	pPS-LC	AE-LC	GATA3	487	0.289084
Chicago	pPS-LC	AE-LC	ISL1	487	0.223619
Chicago	pPS-LC	AE-LC	GABRP	487	0.040726
Chicago	pPS-LC	aPS-LC	TBXT	487	0.335139
Chicago	pPS-LC	aPS-LC	EOMES	487	0.0406866
Chicago	pPS-LC	aPS-LC	MIXL1	487	0.481205
Chicago	pPS-LC	aPS-LC	GSC	487	0.00756204
Chicago	pPS-LC	pPS-LC	TBXT	487	0.335139
Chicago	pPS-LC	pPS-LC	CDX2	487	0.0464571
Chicago	pPS-LC	pPS-LC	EVX1	487	0.0930998
Chicago	pPS-LC	pPS-LC	WNT5A	487	0.143227
Chicago	pPS-LC	eNasM	MESP1	487	0.132592
Chicago	pPS-LC	eNasM	MESP2	487	0.0189676
Chicago	pPS-LC	eNasM	DLL3	487	0.0997909
Chicago	pPS-LC	lNasM	MSGN1	487	0.00404338
Chicago	pPS-LC	lNasM	TBX6	487	0.0231912
Chicago	pPS-LC	lNasM	RIPPLY2	487	0.00285156
Chicago	pPS-LC	DE	SOX17	487	0.0422126
Chicago	pPS-LC	DE	FOXA2	487	0.00446466
Chicago	pPS-LC	DE	CXCR4	487	0.00241705
Chicago	pPS-LC	DE	CER1	487	0.0538677
Chicago	pPS-LC	PGC-LC	NANOS3	487	0.034141
Chicago	pPS-LC	PGC-LC	TFAP2C	487	0.224043
Chicago	pPS-LC	PGC-LC	PRDM1	487	0.0177222
Chicago	pPS-LC	PGC-LC	DPPA3	487	0.00113766
Chicago	pPS-LC	aPM-LC	TCF15	487	0.0587255
Chicago	pPS-LC	aPM-LC	MEOX1	487	0.000299351
Chicago	pPS-LC	aPM-LC	PAX3	487	0.0019902
Chicago	pPS-LC	LPM-LC	HAND1	487	0.138439
Chicago	pPS-LC	LPM-LC	HAND2	487	0.0013413
Chicago	pPS-LC	LPM-LC	FOXF1	487	0.000793526
Chicago	pPS-LC	LPM-LC	BMP4	487	0.200838
Chicago	pPS-LC	CS-LC	POSTN	487	0.00661623
Chicago	pPS-LC	CS-LC	COL3A1	487	0
Chicago	pPS-LC	CS-LC	LUM	487	0
Chicago	eNasM	pluripotent	POU5F1	45	2.09865
Chicago	eNasM	pluripotent	NANOG	45	0.0576395
Chicago	eNasM	pluripotent	SOX2	45	0.0435636
Chicago	eNasM	pluripotent	DNMT3B	45	0.557254
Chicago	eNasM	AE-LC	TFAP2A	45	0.0563378
Chicago	eNasM	AE-LC	GATA3	45	0.0547377
Chicago	eNasM	AE-LC	ISL1	45	0.0943477
Chicago	eNasM	AE-LC	GABRP	45	0.00599801
Chicago	eNasM	aPS-LC	TBXT	45	0.236536
Chicago	eNasM	aPS-LC	EOMES	45	0.111371
Chicago	eNasM	aPS-LC	MIXL1	45	1.76536
Chicago	eNasM	aPS-LC	GSC	45	0.136105
Chicago	eNasM	pPS-LC	TBXT	45	0.236536
Chicago	eNasM	pPS-LC	CDX2	45	0.0299709
Chicago	eNasM	pPS-LC	EVX1	45	0.0793713
Chicago	eNasM	pPS-LC	WNT5A	45	0.780043
Chicago	eNasM	eNasM	MESP1	45	1.51701
Chicago	eNasM	eNasM	MESP2	45	0.301184
Chicago	eNasM	eNasM	DLL3	45	1.55725
Chicago	eNasM	lNasM	MSGN1	45	0.0088941
Chicago	eNasM	lNasM	TBX6	45	0.201229
Chicago	eNasM	lNasM	RIPPLY2	45	0.0121611
Chicago	eNasM	DE	SOX17	45	0.0157909
Chicago	eNasM	DE	FOXA2	45	0
Chicago	eNasM	DE	CXCR4	45	0
Chicago	eNasM	DE	CER1	45	0.847223
Chicago	eNasM	PGC-LC	NANOS3	45	0.0289205
Chicago	eNasM	PGC-LC	TFAP2C	45	0.0121809
Chicago	eNasM	PGC-LC	PRDM1	45	0.00877208
Chicago	eNasM	PGC-LC	DPPA3	45	0
Chicago	eNasM	aPM-LC	TCF15	45	0.0308137
Chicago	eNasM	aPM-LC	MEOX1	45	0
Chicago	eNasM	aPM-LC	PAX3	45	0
Chicago	eNasM	LPM-LC	HAND1	45	0.255777
Chicago	eNasM	LPM-LC	HAND2	45	0
Chicago	eNasM	LPM-LC	FOXF1	45	0.00760111
Chicago	eNasM	LPM-LC	BMP4	45	0.340795
Chicago	eNasM	CS-LC	POSTN	45	0.00649415
Chicago	eNasM	CS-LC	COL3A1	45	0
Chicago	eNasM	CS-LC	LUM	45	0
Chicago	lNasM	pluripotent	POU5F1	18	1.60867
Chicago	lNasM	pluripotent	NANOG	18	0
Chicago	lNasM	pluripotent	SOX2	18	0.0203437
Chicago	lNasM	pluripotent	DNMT3B	18	0.431983
Chicago	lNasM	AE-LC	TFAP2A	18	0.0182892
Chicago	lNasM	AE-LC	GATA3	18	0.101809
Chicago	lNasM	AE-LC	ISL1	18	0.062294
Chicago	lNasM	AE-LC	GABRP	18	0.0346517
Chicago	lNasM	aPS-LC	TBXT	18	0.16883
Chicago	lNasM	aPS-LC	EOMES	18	0.239952
Chicago	lNasM	aPS-LC	MIXL1	18	1.56436
Chicago	lNasM	aPS-LC	GSC	18	0.153706
Chicago	lNasM	pPS-LC	TBXT	18	0.16883
Chicago	lNasM	pPS-LC	CDX2	18	0.0318201
Chicago	lNasM	pPS-LC	EVX1	18	0.0829466
Chicago	lNasM	pPS-LC	WNT5A	18	0.814465
Chicago	lNasM	eNasM	MESP1	18	1.29629
Chicago	lNasM	eNasM	MESP2	18	0.29689
Chicago	lNasM	eNasM	DLL3	18	2.08144
Chicago	lNasM	lNasM	MSGN1	18	0.0355431
Chicago	lNasM	lNasM	TBX6	18	0.135291
Chicago	lNasM	lNasM	RIPPLY2	18	0.0398266
Chicago	lNasM	DE	SOX17	18	0
Chicago	lNasM	DE	FOXA2	18	0
Chicago	lNasM	DE	CXCR4	18	0.023312
Chicago	lNasM	DE	CER1	18	1.13571
Chicago	lNasM	PGC-LC	NANOS3	18	0
Chicago	lNasM	PGC-LC	TFAP2C	18	0
Chicago	lNasM	PGC-LC	PRDM1	18	0.0617205
Chicago	lNasM	PGC-LC	DPPA3	18	0
Chicago	lNasM	aPM-LC	TCF15	18	0
Chicago	lNasM	aPM-LC	MEOX1	18	0
Chicago	lNasM	aPM-LC	PAX3	18	0
Chicago	lNasM	LPM-LC	HAND1	18	0.648065
Chicago	lNasM	LPM-LC	HAND2	18	0.0182892
Chicago	lNasM	LPM-LC	FOXF1	18	0.0290537
Chicago	lNasM	LPM-LC	BMP4	18	0.702184
Chicago	lNasM	CS-LC	POSTN	18	0
Chicago	lNasM	CS-LC	COL3A1	18	0
Chicago	lNasM	CS-LC	LUM	18	0
Chicago	DE	pluripotent	POU5F1	6	1.74678
Chicago	DE	pluripotent	NANOG	6	0.260433
Chicago	DE	pluripotent	SOX2	6	0.167087
Chicago	DE	pluripotent	DNMT3B	6	0.455392
Chicago	DE	AE-LC	TFAP2A	6	0.150765
Chicago	DE	AE-LC	GATA3	6	0.0918784
Chicago	DE	AE-LC	ISL1	6	0.19419
Chicago	DE	AE-LC	GABRP	6	0
Chicago	DE	aPS-LC	TBXT	6	0
Chicago	DE	aPS-LC	EOMES	6	0.103922
Chicago	DE	aPS-LC	MIXL1	6	0.304767
Chicago	DE	aPS-LC	GSC	6	0
Chicago	DE	pPS-LC	TBXT	6	0
Chicago	DE	pPS-LC	CDX2	6	0
Chicago	DE	pPS-LC	EVX1	6	0.0918784
Chicago	DE	pPS-LC	WNT5A	6	0.19419
Chicago	DE	eNasM	MESP1	6	0.868206
Chicago	DE	eNasM	MESP2	6	0.103922
Chicago	DE	eNasM	DLL3	6	0.67737
Chicago	DE	lNasM	MSGN1	6	0
Chicago	DE	lNasM	TBX6	6	0
Chicago	DE	lNasM	RIPPLY2	6	0
Chicago	DE	DE	SOX17	6	0.64786
Chicago	DE	DE	FOXA2	6	0
Chicago	DE	DE	CXCR4	6	0
Chicago	DE	DE	CER1	6	2.54123
Chicago	DE	PGC-LC	NANOS3	6	0
Chicago	DE	PGC-LC	TFAP2C	6	0
Chicago	DE	PGC-LC	PRDM1	6	0.494247
Chicago	DE	PGC-LC	DPPA3	6	0
Chicago	DE	aPM-LC	TCF15	6	0
Chicago	DE	aPM-LC	MEOX1	6	0
Chicago	DE	aPM-LC	PAX3	6	0
Chicago	DE	LPM-LC	HAND1	6	0.0918784
Chicago	DE	LPM-LC	HAND2	6	0
Chicago	DE	LPM-LC	FOXF1	6	0
Chicago	DE	LPM-LC	BMP4	6	0.0918784
Chicago	DE	CS-LC	POSTN	6	0
Chicago	DE	CS-LC	COL3A1	6	0
Chicago	DE	CS-LC	LUM	6	0
Chicago	PGC-LC	pluripotent	POU5F1	32	2.36573
Chicago	PGC-LC	pluripotent	NANOG	32	0.330626
Chicago	PGC-LC	pluripotent	SOX2	32	0.019618
Chicago	PGC-LC	pluripotent	DNMT3B	32	0.35016
Chicago	PGC-LC	AE-LC	TFAP2A	32	0.766682
Chicago	PGC-LC	AE-LC	GATA3	32	0.786645
Chicago	PGC-LC	AE-LC	ISL1	32	0.688148
Chicago	PGC-LC	AE-LC	GABRP	32	0.0617045
Chicago	PGC-LC	aPS-LC	TBXT	32	0.0546655
Chicago	PGC-LC	aPS-LC	EOMES	32	0
Chicago	PGC-LC	aPS-LC	MIXL1	32	0.459054
Chicago	PGC-LC	aPS-LC	GSC	32	0
Chicago	PGC-LC	pPS-LC	TBXT	32	0.0546655
Chicago	PGC-LC	pPS-LC	CDX2	32	0.0781231
Chicago	PGC-LC	pPS-LC	EVX1	32	0.0743776
Chicago	PGC-LC	pPS-LC	WNT5A	32	0.402103
Chicago	PGC-LC	eNasM	MESP1	32	0.31986
Chicago	PGC-LC	eNasM	MESP2	32	0.0114599
Chicago	PGC-LC	eNasM	DLL3	32	0.040345
Chicago	PGC-LC	lNasM	MSGN1	32	0.016866
Chicago	PGC-LC	lNasM	TBX6	32	0
Chicago	PGC-LC	lNasM	RIPPLY2	32	0
Chicago	PGC-LC	DE	SOX17	32	0.539443
Chicago	PGC-LC	DE	FOXA2	32	0
Chicago	PGC-LC	DE	CXCR4	32	0.0413409
Chicago	PGC-LC	DE	CER1	32	0.099291
Chicago	PGC-LC	PGC-LC	NANOS3	32	0.100758
Chicago	PGC-LC	PGC-LC	TFAP2C	32	0.893458
Chicago	PGC-LC	PGC-LC	PRDM1	32	0.230317
Chicago	PGC-LC	PGC-LC	DPPA3	32	0
Chicago	PGC-LC	aPM-LC	TCF15	32	0.0547773
Chicago	PGC-LC	aPM-LC	MEOX1	32	0
Chicago	PGC-LC	aPM-LC	PAX3	32	0
Chicago	PGC-LC	LPM-LC	HAND1	32	0.446228
Chicago	PGC-LC	LPM-LC	HAND2	32	0
Chicago	PGC-LC	LPM-LC	FOXF1	32	0
Chicago	PGC-LC	LPM-LC	BMP4	32	0.224926
Chicago	PGC-LC	CS-LC	POSTN	32	0.0273849
Chicago	PGC-LC	CS-LC	COL3A1	32	0
Chicago	PGC-LC	CS-LC	LUM	32	0
Chicago	aPM-LC	pluripotent	POU5F1	6	2.1308
Chicago	aPM-LC	pluripotent	NANOG	6	0
Chicago	aPM-LC	pluripotent	SOX2	6	0.0754557
Chicago	aPM-LC	pluripotent	DNMT3B	6	0.683372
Chicago	aPM-LC	AE-LC	TFAP2A	6	0.277695
Chicago	aPM-LC	AE-LC	GATA3	6	0.362349
Chicago	aPM-LC	AE-LC	ISL1	6	0.518617
Chicago	aPM-LC	AE-LC	GABRP	6	0.0612283
Chicago	aPM-LC	aPS-LC	TBXT	6	0.0658986
Chicago	aPM-LC	aPS-LC	EOMES	6	0
Chicago	aPM-LC	aPS-LC	MIXL1	6	1.27722
Chicago	aPM-LC	aPS-LC	GSC	6	0.305171
Chicago	aPM-LC	pPS-LC	TBXT	6	0.0658986
Chicago	aPM-LC	pPS-LC	CDX2	6	0
Chicago	aPM-LC	pPS-LC	EVX1	6	0
Chicago	aPM-LC	pPS-LC	WNT5A	6	0.0658986
Chicago	aPM-LC	eNasM	MESP1	6	0.0612283
Chicago	aPM-LC	eNasM	MESP2	6	0.0612283
Chicago	aPM-LC	eNasM	DLL3	6	0.975777
Chicago	aPM-LC	lNasM	MSGN1	6	0
Chicago	aPM-LC	lNasM	TBX6	6	0.174228
Chicago	aPM-LC	lNasM	RIPPLY2	6	0
Chicago	aPM-LC	DE	SOX17	6	0.0799289
Chicago	aPM-LC	DE	FOXA2	6	0.233114
Chicago	aPM-LC	DE	CXCR4	6	0
Chicago	aPM-LC	DE	CER1	6	2.31661
Chicago	aPM-LC	PGC-LC	NANOS3	6	0
Chicago	aPM-LC	PGC-LC	TFAP2C	6	0.240227
Chicago	aPM-LC	PGC-LC	PRDM1	6	0.0754557
Chicago	aPM-LC	PGC-LC	DPPA3	6	0
Chicago	aPM-LC	aPM-LC	TCF15	6	0
Chicago	aPM-LC	aPM-LC	MEOX1	6	0
Chicago	aPM-LC	aPM-LC	PAX3	6	0
Chicago	aPM-LC	LPM-LC	HAND1	6	0
Chicago	aPM-LC	LPM-LC	HAND2	6	0
Chicago	aPM-LC	LPM-LC	FOXF1	6	0.0658986
Chicago	aPM-LC	LPM-LC	BMP4	6	0.277695
Chicago	aPM-LC	CS-LC	POSTN	6	0
Chicago	aPM-LC	CS-LC	COL3A1	6	0
Chicago	aPM-LC	CS-LC	LUM	6	0
Chicago	LPM-LC	pluripotent	POU5F1	1	1.79009
Chicago	LPM-LC	pluripotent	NANOG	1	0
Chicago	LPM-LC	pluripotent	SOX2	1	0
Chicago	LPM-LC	pluripotent	DNMT3B	1	1.79009
Chicago	LPM-LC	AE-LC	TFAP2A	1	0
Chicago	LPM-LC	AE-LC	GATA3	1	0
Chicago	LPM-LC	AE-LC	ISL1	1	0
Chicago	LPM-LC	AE-LC	GABRP	1	0
Chicago	LPM-LC	aPS-LC	TBXT	1	0
Chicago	LPM-LC	aPS-LC	EOMES	1	0
Chicago	LPM-LC	aPS-LC	MIXL1	1	0
Chicago	LPM-LC	aPS-LC	GSC	1	0
Chicago	LPM-LC	pPS-LC	TBXT	1	0
Chicago	LPM-LC	pPS-LC	CDX2	1	0
Chicago	LPM-LC	pPS-LC	EVX1	1	0
Chicago	LPM-LC	pPS-LC	WNT5A	1	0
Chicago	LPM-LC	eNasM	MESP1	1	0
Chicago	LPM-LC	eNasM	MESP2	1	0
Chicago	LPM-LC	eNasM	DLL3	1	0
Chicago	LPM-LC	lNasM	MSGN1	1	0
Chicago	LPM-LC	lNasM	TBX6	1	0
Chicago	LPM-LC	lNasM	RIPPLY2	1	0
Chicago	LPM-LC	DE	SOX17	1	0
Chicago	LPM-LC	DE	FOXA2	1	0
Chicago	LPM-LC	DE	CXCR4	1	0
Chicago	LPM-LC	DE	CER1	1	0
Chicago	LPM-LC	PGC-LC	NANOS3	1	0
Chicago	LPM-LC	PGC-LC	TFAP2C	1	1.79009
Chicago	LPM-LC	PGC-LC	PRDM1	1	0
Chicago	LPM-LC	PGC-LC	DPPA3	1	0
Chicago	LPM-LC	aPM-LC	TCF15	1	0
Chicago	LPM-LC	aPM-LC	MEOX1	1	0
Chicago	LPM-LC	aPM-LC	PAX3	1	0
Chicago	LPM-LC	LPM-LC	HAND1	1	1.79009
Chicago	LPM-LC	LPM-LC	HAND2	1	0
Chicago	LPM-LC	LPM-LC	FOXF1	1	0
Chicago	LPM-LC	LPM-LC	BMP4	1	0
Chicago	LPM-LC	CS-LC	POSTN	1	0
Chicago	LPM-LC	CS-LC	COL3A1	1	0
Chicago	LPM-LC	CS-LC	LUM	1	0
Chicago	CS-LC	pluripotent	POU5F1	2	1.97981
Chicago	CS-LC	pluripotent	NANOG	2	0
Chicago	CS-LC	pluripotent	SOX2	2	0
Chicago	CS-LC	pluripotent	DNMT3B	2	0
Chicago	CS-LC	AE-LC	TFAP2A	2	0
Chicago	CS-LC	AE-LC	GATA3	2	2.31632
Chicago	CS-LC	AE-LC	ISL1	2	1.95601
Chicago	CS-LC	AE-LC	GABRP	2	0
Chicago	CS-LC	aPS-LC	TBXT	2	0
Chicago	CS-LC	aPS-LC	EOMES	2	0
Chicago	CS-LC	aPS-LC	MIXL1	2	0
Chicago	CS-LC	aPS-LC	GSC	2	0
Chicago	CS-LC	pPS-LC	TBXT	2	0
Chicago	CS-LC	pPS-LC	CDX2	2	0
Chicago	CS-LC	pPS-LC	EVX1	2	0
Chicago	CS-LC	pPS-LC	WNT5A	2	0
Chicago	CS-LC	eNasM	MESP1	2	0.34466
Chicago	CS-LC	eNasM	MESP2	2	0
Chicago	CS-LC	eNasM	DLL3	2	0
Chicago	CS-LC	lNasM	MSGN1	2	0
Chicago	CS-LC	lNasM	TBX6	2	0
Chicago	CS-LC	lNasM	RIPPLY2	2	0
Chicago	CS-LC	DE	SOX17	2	0
Chicago	CS-LC	DE	FOXA2	2	0
Chicago	CS-LC	DE	CXCR4	2	0
Chicago	CS-LC	DE	CER1	2	0
Chicago	CS-LC	PGC-LC	NANOS3	2	0
Chicago	CS-LC	PGC-LC	TFAP2C	2	0
Chicago	CS-LC	PGC-LC	PRDM1	2	0
Chicago	CS-LC	PGC-LC	DPPA3	2	0
Chicago	CS-LC	aPM-LC	TCF15	2	0
Chicago	CS-LC	aPM-LC	MEOX1	2	0
Chicago	CS-LC	aPM-LC	PAX3	2	0
Chicago	CS-LC	LPM-LC	HAND1	2	1.98224
Chicago	CS-LC	LPM-LC	HAND2	2	0
Chicago	CS-LC	LPM-LC	FOXF1	2	0
Chicago	CS-LC	LPM-LC	BMP4	2	0.34466
Chicago	CS-LC	CS-LC	POSTN	2	0
Chicago	CS-LC	CS-LC	COL3A1	2	0
Chicago	CS-LC	CS-LC	LUM	2	0
Michigan	pluripotent	pluripotent	POU5F1	5119	2.58881
Michigan	pluripotent	pluripotent	NANOG	5119	0.366394
Michigan	pluripotent	pluripotent	SOX2	5119	0.511944
Michigan	pluripotent	pluripotent	DNMT3B	5119	0.6363
Michigan	pluripotent	AE-LC	TFAP2A	5119	0.117692
Michigan	pluripotent	AE-LC	GATA3	5119	0.108571
Michigan	pluripotent	AE-LC	ISL1	5119	0.118551
Michigan	pluripotent	AE-LC	GABRP	5119	0.0319111
Michigan	pluripotent	aPS-LC	TBXT	5119	0.071477
Michigan	pluripotent	aPS-LC	EOMES	5119	0.0648978
Michigan	pluripotent	aPS-LC	MIXL1	5119	0.412312
Michigan	pluripotent	aPS-LC	GSC	5119	0.00864716
Michigan	pluripotent	pPS-LC	TBXT	5119	0.071477
Michigan	pluripotent	pPS-LC	CDX2	5119	0.0190904
Michigan	pluripotent	pPS-LC	EVX1	5119	0.0224267
Michigan	pluripotent	pPS-LC	WNT5A	5119	0.0341728
Michigan	pluripotent	eNasM	MESP1	5119	0.0556282
Michigan	pluripotent	eNasM	MESP2	5119	0.0154744
Michigan	pluripotent	eNasM	DLL3	5119	0.0915224
Michigan	pluripotent	lNasM	MSGN1	5119	0.00408871
Michigan	pluripotent	lNasM	TBX6	5119	0.0113624
Michigan	pluripotent	lNasM	RIPPLY2	5119	0.00487442
Michigan	pluripotent	DE	SOX17	5119	0.00758694
Michigan	pluripotent	DE	FOXA2	5119	0.0011079
Michigan	pluripotent	DE	CXCR4	5119	0.00537717
Michigan	pluripotent	DE	CER1	5119	0.0473822
Michigan	pluripotent	PGC-LC	NANOS3	5119	0.00716137
Michigan	pluripotent	PGC-LC	TFAP2C	5119	0.0814587
Michigan	pluripotent	PGC-LC	PRDM1	5119	0.00761852
Michigan	pluripotent	PGC-LC	DPPA3	5119	0.00532237
Michigan	pluripotent	aPM-LC	TCF15	5119	0.0414355
Michigan	pluripotent	aPM-LC	MEOX1	5119	0
Michigan	pluripotent	aPM-LC	PAX3	5119	0.00178119
Michigan	pluripotent	LPM-LC	HAND1	5119	0.117335
Michigan	pluripotent	LPM-LC	HAND2	5119	0.00667953
Michigan	pluripotent	LPM-LC	FOXF1	5119	0.000943432
Michigan	pluripotent	LPM-LC	BMP4	5119	0.0381996
Michigan	pluripotent	CS-LC	POSTN	5119	0.0153539
Michigan	pluripotent	CS-LC	COL3A1	5119	0.00114833
Michigan	pluripotent	CS-LC	LUM	5119	0.0125281
Michigan	AE-LC	pluripotent	POU5F1	1498	1.85708
Michigan	AE-LC	pluripotent	NANOG	1498	0.0598545
Michigan	AE-LC	pluripotent	SOX2	1498	0.0460047
Michigan	AE-LC	pluripotent	DNMT3B	1498	0.259746
Michigan	AE-LC	AE-LC	TFAP2A	1498	0.746669
Michigan	AE-LC	AE-LC	GATA3	1498	0.917972
Michigan	AE-LC	AE-LC	ISL1	1498	1.72308
Michigan	AE-LC	AE-LC	GABRP	1498	0.617409
Michigan	AE-LC	aPS-LC	TBXT	1498	0.0919398
Michigan	AE-LC	aPS-LC	EOMES	1498	0.0318389
Michigan	AE-LC	aPS-LC	MIXL1	1498	0.337062
Michigan	AE-LC	aPS-LC	GSC	1498	0.00693406
Michigan	AE-LC	pPS-LC	TBXT	1498	0.0919398
Michigan	AE-LC	pPS-LC	CDX2	1498	0.244764
Michigan	AE-LC	pPS-LC	EVX1	1498	0.0634235
Michigan	AE-LC	pPS-LC	WNT5A	1498	0.27241
Michigan	AE-LC	eNasM	MESP1	1498	0.165017
Michigan	AE-LC	eNasM	MESP2	1498	0.0337956
Michigan	AE-LC	eNasM	DLL3	1498	0.0913022
Michigan	AE-LC	lNasM	MSGN1	1498	0.016469
Michigan	AE-LC	lNasM	TBX6	1498	0.0301551
Michigan	AE-LC	lNasM	RIPPLY2	1498	0.0023545
Michigan	AE-LC	DE	SOX17	1498	0.0145081
Michigan	AE-LC	DE	FOXA2	1498	0.00284467
Michigan	AE-LC	DE	CXCR4	1498	0.00591369
Michigan	AE-LC	DE	CER1	1498	0.0828938
Michigan	AE-LC	PGC-LC	NANOS3	1498	0.0169959
Michigan	AE-LC	PGC-LC	TFAP2C	1498	0.342893
Michigan	AE-LC	PGC-LC	PRDM1	1498	0.013196
Michigan	AE-LC	PGC-LC	DPPA3	1498	0.00382399
Michigan	AE-LC	aPM-LC	TCF15	1498	0.0150366
Michigan	AE-LC	aPM-LC	MEOX1	1498	0.000447898
Michigan	AE-LC	aPM-LC	PAX3	1498	0.0062242
Michigan	AE-LC	LPM-LC	HAND1	1498	1.62194
Michigan	AE-LC	LPM-LC	HAND2	1498	0.133445
Michigan	AE-LC	LPM-LC	FOXF1	1498	0.00223144
Michigan	AE-LC	LPM-LC	BMP4	1498	0.381077
Michigan	AE-LC	CS-LC	POSTN	1498	0.119134
Michigan	AE-LC	CS-LC	COL3A1	1498	0.0297229
Michigan	AE-LC	CS-LC	LUM	1498	0.485151
Michigan	aPS-LC	pluripotent	POU5F1	2062	2.66758
Michigan	aPS-LC	pluripotent	NANOG	2062	0.355449
Michigan	aPS-LC	pluripotent	SOX2	2062	0.216177
Michigan	aPS-LC	pluripotent	DNMT3B	2062	0.662019
Michigan	aPS-LC	AE-LC	TFAP2A	2062	0.220586
Michigan	aPS-LC	AE-LC	GATA3	2062	0.171117
Michigan	aPS-LC	AE-LC	ISL1	2062	0.0688984
Michigan	aPS-LC	AE-LC	GABRP	2062	0.0261238
Michigan	aPS-LC	aPS-LC	TBXT	2062	0.341848
Michigan	aPS-LC	aPS-LC	EOMES	2062	0.255983
Michigan	aPS-LC	aPS-LC	MIXL1	2062	1.92591
Michigan	aPS-LC	aPS-LC	GSC	2062	0.0729978
Michigan	aPS-LC	pPS-LC	TBXT	2062	0.341848
Michigan	aPS-LC	pPS-LC	CDX2	2062	0.0448477
Michigan	aPS-LC	pPS-LC	EVX1	2062	0.105122
Michigan	aPS-LC	pPS-LC	WNT5A	2062	0.0582302
Michigan	aPS-LC	eNasM	MESP1	2062	0.220296
Michigan	aPS-LC	eNasM	MESP2	2062	0.0445007
Michigan	aPS-LC	eNasM	DLL3	2062	0.114244
Michigan	aPS-LC	lNasM	MSGN1	2062	0.00851955
Michigan	aPS-LC	lNasM	TBX6	2062	0.0191977
Michigan	aPS-LC	lNasM	RIPPLY2	2062	0.00380564
Michigan	aPS-LC	DE	SOX17	2062	0.0242576
Michigan	aPS-LC	DE	FOXA2	2062	0.00322005
Michigan	aPS-LC	DE	CXCR4	2062	0.00526913
Michigan	aPS-LC	DE	CER1	2062	0.336991
Michigan	aPS-LC	PGC-LC	NANOS3	2062	0.0116532
Michigan	aPS-LC	PGC-LC	TFAP2C	2062	0.0841344
Michigan	aPS-LC	PGC-LC	PRDM1	2062	0.0172384
Michigan	aPS-LC	PGC-LC	DPPA3	2062	0.000343154
Michigan	aPS-LC	aPM-LC	TCF15	2062	0.0380222
Michigan	aPS-LC	aPM-LC	MEOX1	2062	0.000254677
Michigan	aPS-LC	aPM-LC	PAX3	2062	0.00159373
Michigan	aPS-LC	LPM-LC	HAND1	2062	0.0851064
Michigan	aPS-LC	LPM-LC	HAND2	2062	0.00674278
Michigan	aPS-LC	LPM-LC	FOXF1	2062	0.00396306
Michigan	aPS-LC	LPM-LC	BMP4	2062	0.0634772
Michigan	aPS-LC	CS-LC	POSTN	2062	0.0126822
Michigan	aPS-LC	CS-LC	COL3A1	2062	0.00122272
Michigan	aPS-LC	CS-LC	LUM	2062	0.0120374
Michigan	pPS-LC	pluripotent	POU5F1	1454	2.43857
Michigan	pPS-LC	pluripotent	NANOG	1454	0.144016
Michigan	pPS-LC	pluripotent	SOX2	1454	0.0545912
Michigan	pPS-LC	pluripotent	DNMT3B	1454	0.439459
Michigan	pPS-LC	AE-LC	TFAP2A	1454	0.461237
Michigan	pPS-LC	AE-LC	GATA3	1454	0.458809
Michigan	pPS-LC	AE-LC	ISL1	1454	0.347238
Michigan	pPS-LC	AE-LC	GABRP	1454	0.0360513
Michigan	pPS-LC	aPS-LC	TBXT	1454	0.430365
Michigan	pPS-LC	aPS-LC	EOMES	1454	0.127355
Michigan	pPS-LC	aPS-LC	MIXL1	1454	0.963247
Michigan	pPS-LC	aPS-LC	GSC	1454	0.00756504
Michigan	pPS-LC	pPS-LC	TBXT	1454	0.430365
Michigan	pPS-LC	pPS-LC	CDX2	1454	0.172628
Michigan	pPS-LC	pPS-LC	EVX1	1454	0.204337
Michigan	pPS-LC	pPS-LC	WNT5A	1454	0.176089
Michigan	pPS-LC	eNasM	MESP1	1454	0.431529
Michigan	pPS-LC	eNasM	MESP2	1454	0.0716079
Michigan	pPS-LC	eNasM	DLL3	1454	0.176751
Michigan	pPS-LC	lNasM	MSGN1	1454	0.0898186
Michigan	pPS-LC	lNasM	TBX6	1454	0.0598159
Michigan	pPS-LC	lNasM	RIPPLY2	1454	0.00166927
Michigan	pPS-LC	DE	SOX17	1454	0.0816868
Michigan	pPS-LC	DE	FOXA2	1454	0.00276054
Michigan	pPS-LC	DE	CXCR4	1454	0.00242726
Michigan	pPS-LC	DE	CER1	1454	0.0628133
Michigan	pPS-LC	PGC-LC	NANOS3	1454	0.0415994
Michigan	pPS-LC	PGC-LC	TFAP2C	1454	0.236831
Michigan	pPS-LC	PGC-LC	PRDM1	1454	0.0270456
Michigan	pPS-LC	PGC-LC	DPPA3	1454	0.000414657
Michigan	pPS-LC	aPM-LC	TCF15	1454	0.0245972
Michigan	pPS-LC	aPM-LC	MEOX1	1454	0.000404108
Michigan	pPS-LC	aPM-LC	PAX3	1454	0.00260999
Michigan	pPS-LC	LPM-LC	HAND1	1454	0.246809
Michigan	pPS-LC	LPM-LC	HAND2	1454	0.00572991
Michigan	pPS-LC	LPM-LC	FOXF1	1454	0.0186637
Michigan	pPS-LC	LPM-LC	BMP4	1454	0.187584
Michigan	pPS-LC	CS-LC	POSTN	1454	0.022266
Michigan	pPS-LC	CS-LC	COL3A1	1454	0.00207209
Michigan	pPS-LC	CS-LC	LUM	1454	0.0129817
Michigan	eNasM	pluripotent	POU5F1	649	2.01169
Michigan	eNasM	pluripotent	NANOG	649	0.0600143
Michigan	eNasM	pluripotent	SOX2	649	0.0592239
Michigan	eNasM	pluripotent	DNMT3B	649	0.415101
Michigan	eNasM	AE-LC	TFAP2A	649	0.112731
Michigan	eNasM	AE-LC	GATA3	649	0.181065
Michigan	eNasM	AE-LC	ISL1	649	0.223115
Michigan	eNasM	AE-LC	GABRP	649	0.0520848
Michigan	eNasM	aPS-LC	TBXT	649	0.667047
Michigan	eNasM	aPS-LC	EOMES	649	0.362858
Michigan	eNasM	aPS-LC	MIXL1	649	2.54803
Michigan	eNasM	aPS-LC	GSC	649	0.0953963
Michigan	eNasM	pPS-LC	TBXT	649	0.667047
Michigan	eNasM	pPS-LC	CDX2	649	0.138328
Michigan	eNasM	pPS-LC	EVX1	649	0.190429
Michigan	eNasM	pPS-LC	WNT5A	649	0.747322
Michigan	eNasM	eNasM	MESP1	649	1.57884
Michigan	eNasM	eNasM	MESP2	649	0.519898
Michigan	eNasM	eNasM	DLL3	649	1.42021
Michigan	eNasM	lNasM	MSGN1	649	0.197546
Michigan	eNasM	lNasM	TBX6	649	0.382697
Michigan	eNasM	lNasM	RIPPLY2	649	0.0491406
Michigan	eNasM	DE	SOX17	649	0.0402039
Michigan	eNasM	DE	FOXA2	649	0.00231836
Michigan	eNasM	DE	CXCR4	649	0.0199943
Michigan	eNasM	DE	CER1	649	0.777301
Michigan	eNasM	PGC-LC	NANOS3	649	0.00761302
Michigan	eNasM	PGC-LC	TFAP2C	649	0.0889181
Michigan	eNasM	PGC-LC	PRDM1	649	0.0330888
Michigan	eNasM	PGC-LC	DPPA3	649	0.000768681
Michigan	eNasM	aPM-LC	TCF15	649	0.0226041
Michigan	eNasM	aPM-LC	MEOX1	649	0.000488233
Michigan	eNasM	aPM-LC	PAX3	649	0.00324049
Michigan	eNasM	LPM-LC	HAND1	649	0.779182
Michigan	eNasM	LPM-LC	HAND2	649	0.0128603
Michigan	eNasM	LPM-LC	FOXF1	649	0.050309
Michigan	eNasM	LPM-LC	BMP4	649	0.412713
Michigan	eNasM	CS-LC	POSTN	649	0.0107718
Michigan	eNasM	CS-LC	COL3A1	649	0.0042127
Michigan	eNasM	CS-LC	LUM	649	0.035462
Michigan	lNasM	pluripotent	POU5F1	227	1.52279
Michigan	lNasM	pluripotent	NANOG	227	0.0210253
Michigan	lNasM	pluripotent	SOX2	227	0.0260408
Michigan	lNasM	pluripotent	DNMT3B	227	0.351481
Michigan	lNasM	AE-LC	TFAP2A	227	0.0799267
Michigan	lNasM	AE-LC	GATA3	227	0.213471
Michigan	lNasM	AE-LC	ISL1	227	0.214445
Michigan	lNasM	AE-LC	GABRP	227	0.0650225
Michigan	lNasM	aPS-LC	TBXT	227	0.431525
Michigan	lNasM	aPS-LC	EOMES	227	0.434716
Michigan	lNasM	aPS-LC	MIXL1	227	2.34571
Michigan	lNasM	aPS-LC	GSC	227	0.0996815
Michigan	lNasM	pPS-LC	TBXT	227	0.431525
Michigan	lNasM	pPS-LC	CDX2	227	0.0583559
Michigan	lNasM	pPS-LC	EVX1	227	0.0691302
Michigan	lNasM	pPS-LC	WNT5A	227	0.985464
Michigan	lNasM	eNasM	MESP1	227	1.34148
Michigan	lNasM	eNasM	MESP2	227	0.502384
Michigan	lNasM	eNasM	DLL3	227	1.34142
Michigan	lNasM	lNasM	MSGN1	227	0.0511283
Michigan	lNasM	lNasM	TBX6	227	0.372095
Michigan	lNasM	lNasM	RIPPLY2	227	0.0807313
Michigan	lNasM	DE	SOX17	227	0.0159089
Michigan	lNasM	DE	FOXA2	227	0
Michigan	lNasM	DE	CXCR4	227	0.0393665
Michigan	lNasM	DE	CER1	227	1.15296
Michigan	lNasM	PGC-LC	NANOS3	227	0.00459687
Michigan	lNasM	PGC-LC	TFAP2C	227	0.0333
Michigan	lNasM	PGC-LC	PRDM1	227	0.0632601
Michigan	lNasM	PGC-LC	DPPA3	227	0
Michigan	lNasM	aPM-LC	TCF15	227	0.0137167
Michigan	lNasM	aPM-LC	MEOX1	227	0.00103278
Michigan	lNasM	aPM-LC	PAX3	227	0.00360981
Michigan	lNasM	LPM-LC	HAND1	227	1.11545
Michigan	lNasM	LPM-LC	HAND2	227	0.00582614
Michigan	lNasM	LPM-LC	FOXF1	227	0.0596606
Michigan	lNasM	LPM-LC	BMP4	227	0.940433
Michigan	lNasM	CS-LC	POSTN	227	0.002363
Michigan	lNasM	CS-LC	COL3A1	227	0
Michigan	lNasM	CS-LC	LUM	227	0.0210812
Michigan	DE	pluripotent	POU5F1	73	1.87734
Michigan	DE	pluripotent	NANOG	73	0.0847506
Michigan	DE	pluripotent	SOX2	73	0.0202428
Michigan	DE	pluripotent	DNMT3B	73	0.39038
Michigan	DE	AE-LC	TFAP2A	73	0.153313
Michigan	DE	AE-LC	GATA3	73	0.240421
Michigan	DE	AE-LC	ISL1	73	0.325303
Michigan	DE	AE-LC	GABRP	73	0.0735027
Michigan	DE	aPS-LC	TBXT	73	0.17599
Michigan	DE	aPS-LC	EOMES	73	0.504095
Michigan	DE	aPS-LC	MIXL1	73	1.14409
Michigan	DE	aPS-LC	GSC	73	0.0302158
Michigan	DE	pPS-LC	TBXT	73	0.17599
Michigan	DE	pPS-LC	CDX2	73	0.226251
Michigan	DE	pPS-LC	EVX1	73	0.283745
Michigan	DE	pPS-LC	WNT5A	73	0.119073
Michigan	DE	eNasM	MESP1	73	0.412384
Michigan	DE	eNasM	MESP2	73	0.0690927
Michigan	DE	eNasM	DLL3	73	0.344526
Michigan	DE	lNasM	MSGN1	73	0.0252234
Michigan	DE	lNasM	TBX6	73	0.0502542
Michigan	DE	lNasM	RIPPLY2	73	0.0108266
Michigan	DE	DE	SOX17	73	1.01134
Michigan	DE	DE	FOXA2	73	0.29653
Michigan	DE	DE	CXCR4	73	0.128822
Michigan	DE	DE	CER1	73	0.676213
Michigan	DE	PGC-LC	NANOS3	73	0.0375652
Michigan	DE	PGC-LC	TFAP2C	73	0.361838
Michigan	DE	PGC-LC	PRDM1	73	0.491831
Michigan	DE	PGC-LC	DPPA3	73	0
Michigan	DE	aPM-LC	TCF15	73	0.0303154
Michigan	DE	aPM-LC	MEOX1	73	0
Michigan	DE	aPM-LC	PAX3	73	0.00993304
Michigan	DE	LPM-LC	HAND1	73	0.28597
Michigan	DE	LPM-LC	HAND2	73	0.0229386
Michigan	DE	LPM-LC	FOXF1	73	0
Michigan	DE	LPM-LC	BMP4	73	0.0893154
Michigan	DE	CS-LC	POSTN	73	0.0073458
Michigan	DE	CS-LC	COL3A1	73	0
Michigan	DE	CS-LC	LUM	73	0.0378098
Michigan	PGC-LC	pluripotent	POU5F1	259	2.5596
Michigan	PGC-LC	pluripotent	NANOG	259	0.434932
Michigan	PGC-LC	pluripotent	SOX2	259	0.0529113
Michigan	PGC-LC	pluripotent	DNMT3B	259	0.253949
Michigan	PGC-LC	AE-LC	TFAP2A	259	0.443548
Michigan	PGC-LC	AE-LC	GATA3	259	0.299679
Michigan	PGC-LC	AE-LC	ISL1	259	0.340202
Michigan	PGC-LC	AE-LC	GABRP	259	0.0576616
Michigan	PGC-LC	aPS-LC	TBXT	259	0.291425
Michigan	PGC-LC	aPS-LC	EOMES	259	0.0882584
Michigan	PGC-LC	aPS-LC	MIXL1	259	0.904248
Michigan	PGC-LC	aPS-LC	GSC	259	0.0205416
Michigan	PGC-LC	pPS-LC	TBXT	259	0.291425
Michigan	PGC-LC	pPS-LC	CDX2	259	0.32556
Michigan	PGC-LC	pPS-LC	EVX1	259	0.219377
Michigan	PGC-LC	pPS-LC	WNT5A	259	0.234483
Michigan	PGC-LC	eNasM	MESP1	259	0.286015
Michigan	PGC-LC	eNasM	MESP2	259	0.0361658
Michigan	PGC-LC	eNasM	DLL3	259	0.195977
Michigan	PGC-LC	lNasM	MSGN1	259	0.0309551
Michigan	PGC-LC	lNasM	TBX6	259	0.0544062
Michigan	PGC-LC	lNasM	RIPPLY2	259	0.00564277
Michigan	PGC-LC	DE	SOX17	259	0.828906
Michigan	PGC-LC	DE	FOXA2	259	0.0169465
Michigan	PGC-LC	DE	CXCR4	259	0.0851294
Michigan	PGC-LC	DE	CER1	259	0.268918
Michigan	PGC-LC	PGC-LC	NANOS3	259	0.191407
Michigan	PGC-LC	PGC-LC	TFAP2C	259	1.34023
Michigan	PGC-LC	PGC-LC	PRDM1	259	0.40861
Michigan	PGC-LC	PGC-LC	DPPA3	259	0.0020253
Michigan	PGC-LC	aPM-LC	TCF15	259	0.0189106
Michigan	PGC-LC	aPM-LC	MEOX1	259	0
Michigan	PGC-LC	aPM-LC	PAX3	259	0.0183425
Michigan	PGC-LC	LPM-LC	HAND1	259	0.279332
Michigan	PGC-LC	LPM-LC	HAND2	259	0.0136441
Michigan	PGC-LC	LPM-LC	FOXF1	259	0.00286689
Michigan	PGC-LC	LPM-LC	BMP4	259	0.122363
Michigan	PGC-LC	CS-LC	POSTN	259	0.0592905
Michigan	PGC-LC	CS-LC	COL3A1	259	0
Michigan	PGC-LC	CS-LC	LUM	259	0.0370633
Michigan	aPM-LC	pluripotent	POU5F1	33	1.2336
Michigan	aPM-LC	pluripotent	NANOG	33	0.0625935
Michigan	aPM-LC	pluripotent	SOX2	33	0.0577042
Michigan	aPM-LC	pluripotent	DNMT3B	33	0.225699
Michigan	aPM-LC	AE-LC	TFAP2A	33	0.237372
Michigan	aPM-LC	AE-LC	GATA3	33	0.317324
Michigan	aPM-LC	AE-LC	ISL1	33	0.605753
Michigan	aPM-LC	AE-LC	GABRP	33	0.192917
Michigan	aPM-LC	aPS-LC	TBXT	33	0.135728
Michigan	aPM-LC	aPS-LC	EOMES	33	0.0335192
Michigan	aPM-LC	aPS-LC	MIXL1	33	0.807934
Michigan	aPM-LC	aPS-LC	GSC	33	0.0383952
Michigan	aPM-LC	pPS-LC	TBXT	33	0.135728
Michigan	aPM-LC	pPS-LC	CDX2	33	0.012401
Michigan	aPM-LC	pPS-LC	EVX1	33	0.0194619
Michigan	aPM-LC	pPS-LC	WNT5A	33	0.597448
Michigan	aPM-LC	eNasM	MESP1	33	0.310023
Michigan	aPM-LC	eNasM	MESP2	33	0.110772
Michigan	aPM-LC	eNasM	DLL3	33	0.696939
Michigan	aPM-LC	lNasM	MSGN1	33	0.012401
Michigan	aPM-LC	lNasM	TBX6	33	0.199412
Michigan	aPM-LC	lNasM	RIPPLY2	33	0.0182889
Michigan	aPM-LC	DE	SOX17	33	0.0330667
Michigan	aPM-LC	DE	FOXA2	33	0
Michigan	aPM-LC	DE	CXCR4	33	0
Michigan	aPM-LC	DE	CER1	33	0.464323
Michigan	aPM-LC	PGC-LC	NANOS3	33	0
Michigan	aPM-LC	PGC-LC	TFAP2C	33	0.13347
Michigan	aPM-LC	PGC-LC	PRDM1	33	0.0211756
Michigan	aPM-LC	PGC-LC	DPPA3	33	0
Michigan	aPM-LC	aPM-LC	TCF15	33	0
Michigan	aPM-LC	aPM-LC	MEOX1	33	0
Michigan	aPM-LC	aPM-LC	PAX3	33	0.0179027
Michigan	aPM-LC	LPM-LC	HAND1	33	0.941776
Michigan	aPM-LC	LPM-LC	HAND2	33	0.0587756
Michigan	aPM-LC	LPM-LC	FOXF1	33	0
Michigan	aPM-LC	LPM-LC	BMP4	33	0.0350862
Michigan	aPM-LC	CS-LC	POSTN	33	0.012401
Michigan	aPM-LC	CS-LC	COL3A1	33	0
Michigan	aPM-LC	CS-LC	LUM	33	0.0577042
Michigan	LPM-LC	pluripotent	POU5F1	25	0.964099
Michigan	LPM-LC	pluripotent	NANOG	25	0.0142205
Michigan	LPM-LC	pluripotent	SOX2	25	0.0674924
Michigan	LPM-LC	pluripotent	DNMT3B	25	0.263142
Michigan	LPM-LC	AE-LC	TFAP2A	25	0.340582
Michigan	LPM-LC	AE-LC	GATA3	25	0.300759
Michigan	LPM-LC	AE-LC	ISL1	25	1.23161
Michigan	LPM-LC	AE-LC	GABRP	25	0.253787
Michigan	LPM-LC	aPS-LC	TBXT	25	0.0169067
Michigan	LPM-LC	aPS-LC	EOMES	25	0.0269087
Michigan	LPM-LC	aPS-LC	MIXL1	25	0.267295
Michigan	LPM-LC	aPS-LC	GSC	25	0
Michigan	LPM-LC	pPS-LC	TBXT	25	0.0169067
Michigan	LPM-LC	pPS-LC	CDX2	25	0.366812
Michigan	LPM-LC	pPS-LC	EVX1	25	0.0878244
Michigan	LPM-LC	pPS-LC	WNT5A	25	0.302767
Michigan	LPM-LC	eNasM	MESP1	25	0.200861
Michigan	LPM-LC	eNasM	MESP2	25	0
Michigan	LPM-LC	eNasM	DLL3	25	0.0403543
Michigan	LPM-LC	lNasM	MSGN1	25	0
Michigan	LPM-LC	lNasM	TBX6	25	0
Michigan	LPM-LC	lNasM	RIPPLY2	25	0
Michigan	LPM-LC	DE	SOX17	25	0
Michigan	LPM-LC	DE	FOXA2	25	0
Michigan	LPM-LC	DE	CXCR4	25	0.0156757
Michigan	LPM-LC	DE	CER1	25	0.00933999
Michigan	LPM-LC	PGC-LC	NANOS3	25	0
Michigan	LPM-LC	PGC-LC	TFAP2C	25	0.112431
Michigan	LPM-LC	PGC-LC	PRDM1	25	0
Michigan	LPM-LC	PGC-LC	DPPA3	25	0
Michigan	LPM-LC	aPM-LC	TCF15	25	0
Michigan	LPM-LC	aPM-LC	MEOX1	25	0
Michigan	LPM-LC	aPM-LC	PAX3	25	0
Michigan	LPM-LC	LPM-LC	HAND1	25	2.17074
Michigan	LPM-LC	LPM-LC	HAND2	25	0.152928
Michigan	LPM-LC	LPM-LC	FOXF1	25	0.0934158
Michigan	LPM-LC	LPM-LC	BMP4	25	0.244865
Michigan	LPM-LC	CS-LC	POSTN	25	0
Michigan	LPM-LC	CS-LC	COL3A1	25	0
Michigan	LPM-LC	CS-LC	LUM	25	0.147172
Michigan	CS-LC	pluripotent	POU5F1	5	1.24835
Michigan	CS-LC	pluripotent	NANOG	5	0
Michigan	CS-LC	pluripotent	SOX2	5	0
Michigan	CS-LC	pluripotent	DNMT3B	5	0.174275
Michigan	CS-LC	AE-LC	TFAP2A	5	0.321439
Michigan	CS-LC	AE-LC	GATA3	5	1.17897
Michigan	CS-LC	AE-LC	ISL1	5	2.12376
Michigan	CS-LC	AE-LC	GABRP	5	0
Michigan	CS-LC	aPS-LC	TBXT	5	0.0739631
Michigan	CS-LC	aPS-LC	EOMES	5	0
Michigan	CS-LC	aPS-LC	MIXL1	5	0.613466
Michigan	CS-LC	aPS-LC	GSC	5	0
Michigan	CS-LC	pPS-LC	TBXT	5	0.0739631
Michigan	CS-LC	pPS-LC	CDX2	5	0.127837
Michigan	CS-LC	pPS-LC	EVX1	5	0.174275
Michigan	CS-LC	pPS-LC	WNT5A	5	0.64901
Michigan	CS-LC	eNasM	MESP1	5	0.340027
Michigan	CS-LC	eNasM	MESP2	5	0
Michigan	CS-LC	eNasM	DLL3	5	0.100312
Michigan	CS-LC	lNasM	MSGN1	5	0
Michigan	CS-LC	lNasM	TBX6	5	0
Michigan	CS-LC	lNasM	RIPPLY2	5	0
Michigan	CS-LC	DE	SOX17	5	0
Michigan	CS-LC	DE	FOXA2	5	0
Michigan	CS-LC	DE	CXCR4	5	0
Michigan	CS-LC	DE	CER1	5	0
Michigan	CS-LC	PGC-LC	NANOS3	5	0
Michigan	CS-LC	PGC-LC	TFAP2C	5	0.216326
Michigan	CS-LC	PGC-LC	PRDM1	5	0
Michigan	CS-LC	PGC-LC	DPPA3	5	0
Michigan	CS-LC	aPM-LC	TCF15	5	0.100312
Michigan	CS-LC	aPM-LC	MEOX1	5	0
Michigan	CS-LC	aPM-LC	PAX3	5	0
Michigan	CS-LC	LPM-LC	HAND1	5	1.87918
Michigan	CS-LC	LPM-LC	HAND2	5	0.166807
Michigan	CS-LC	LPM-LC	FOXF1	5	0
Michigan	CS-LC	LPM-LC	BMP4	5	0.477289
Michigan	CS-LC	CS-LC	POSTN	5	0
Michigan	CS-LC	CS-LC	COL3A1	5	0.100312
Michigan	CS-LC	CS-LC	LUM	5	0.4281
