## Supplemental Table 2 for "APLNR regulates directed migration to spatially pattern mesoderm in human gastruloids"

### Sheet: Cell_counts
timepoint	condition	AE-LC	CS-LC	DE	LPM-LC	PGC-LC	aPM-LC	aPS-LC	eNasM	lNasM	pPS-LC	pluripotent	stressed	total_cells
42h	Ctrl	677	0	1	0	31	1	1530	10	0	776	3716	4	6746
42h	KD	620	1	1	0	33	0	1219	9	1	685	2916	2	5487
72h	Ctrl	750	6	58	5	216	13	480	470	195	686	982	2	3863
72h	KD	1993	15	120	16	510	22	1725	1225	326	1405	5966	0	13323

### Sheet: Cell_percents
timepoint	condition	AE-LC	CS-LC	DE	LPM-LC	PGC-LC	aPM-LC	aPS-LC	eNasM	lNasM	pPS-LC	pluripotent	stressed
42h	Ctrl	10	0	0	0	0.5	0	22.7	0.1	0	11.5	55.1	0.1
42h	KD	11.3	0	0	0	0.6	0	22.2	0.2	0	12.5	53.1	0
72h	Ctrl	19.4	0.2	1.5	0.1	5.6	0.3	12.4	12.2	5	17.8	25.4	0.1
72h	KD	15	0.1	0.9	0.1	3.8	0.2	12.9	9.2	2.4	10.5	44.8	0

### Sheet: Long_format
timepoint	condition	cell_state	n_cells	total_n	percent
42h	Ctrl	pluripotent	3716	6746	55.1
42h	Ctrl	aPS-LC	1530	6746	22.7
42h	Ctrl	pPS-LC	776	6746	11.5
42h	Ctrl	AE-LC	677	6746	10
42h	Ctrl	PGC-LC	31	6746	0.5
42h	Ctrl	eNasM	10	6746	0.1
42h	Ctrl	stressed	4	6746	0.1
42h	Ctrl	DE	1	6746	0
42h	Ctrl	aPM-LC	1	6746	0
42h	Ctrl	lNasM	0	6746	0
42h	Ctrl	CS-LC	0	6746	0
42h	Ctrl	LPM-LC	0	6746	0
42h	KD	pluripotent	2916	5487	53.1
42h	KD	aPS-LC	1219	5487	22.2
42h	KD	pPS-LC	685	5487	12.5
42h	KD	AE-LC	620	5487	11.3
42h	KD	PGC-LC	33	5487	0.6
42h	KD	eNasM	9	5487	0.2
42h	KD	stressed	2	5487	0
42h	KD	lNasM	1	5487	0
42h	KD	DE	1	5487	0
42h	KD	CS-LC	1	5487	0
42h	KD	aPM-LC	0	5487	0
42h	KD	LPM-LC	0	5487	0
72h	Ctrl	pluripotent	982	3863	25.4
72h	Ctrl	AE-LC	750	3863	19.4
72h	Ctrl	pPS-LC	686	3863	17.8
72h	Ctrl	aPS-LC	480	3863	12.4
72h	Ctrl	eNasM	470	3863	12.2
72h	Ctrl	PGC-LC	216	3863	5.6
72h	Ctrl	lNasM	195	3863	5
72h	Ctrl	DE	58	3863	1.5
72h	Ctrl	aPM-LC	13	3863	0.3
72h	Ctrl	CS-LC	6	3863	0.2
72h	Ctrl	LPM-LC	5	3863	0.1
72h	Ctrl	stressed	2	3863	0.1
72h	KD	pluripotent	5966	13323	44.8
72h	KD	AE-LC	1993	13323	15
72h	KD	aPS-LC	1725	13323	12.9
72h	KD	pPS-LC	1405	13323	10.5
72h	KD	eNasM	1225	13323	9.2
72h	KD	PGC-LC	510	13323	3.8
72h	KD	lNasM	326	13323	2.4
72h	KD	DE	120	13323	0.9
72h	KD	aPM-LC	22	13323	0.2
72h	KD	LPM-LC	16	13323	0.1
72h	KD	CS-LC	15	13323	0.1
72h	KD	stressed	0	13323	0
