## Supplemental Table 3 for "APLNR regulates directed migration to spatially pattern mesoderm in human gastruloids"

### Sheet: APLNR_module
gene	kME	hub_rank
MESP1	0.947378	1
CA2	0.928333	2
PPP1R17	0.896003	3
CRABP2	0.892908	4
HAS2	0.890946	5
MESP2	0.889115	6
GRP	0.885075	7
CNTFR	0.883188	8
DLL3	0.881366	9
ARL4D	0.880343	10
GADD45A	0.869062	11
RSPO3	0.858862	12
TBX6	0.85697	13
APOBEC3G	0.855463	14
HVCN1	0.853253	15
IL13RA1	0.852464	16
WNT5A	0.844855	17
GPCPD1	0.839334	18
RND3	0.839192	19
FOXC1	0.837697	20
IRX3	0.836711	21
MSX1	0.835593	22
VIM	0.835258	23
RCSD1	0.831148	24
APLNR	0.826846	25
BLVRA	0.825541	26
LHX1	0.819898	27
LIX1	0.819659	28
ANXA6	0.818024	29
GATA6	0.817624	30
DAP	0.817437	31
IGFBP4	0.812445	32
FAM89A	0.808466	33
GATA6-AS1	0.807546	34
AATF	0.801785	35
BTG3	0.794307	36
HAND1	0.793165	37
BMP2	0.790997	38
MAGED2	0.790565	39
SNAI1	0.790255	40
STK17A	0.784902	41
ENC1	0.781601	42
ZIC3	0.7814	43
LZTS1	0.781075	44
SERPINE2	0.780443	45
MSN	0.77859	46
CAPRIN2	0.771806	47
OBI1	0.769976	48
MAP9	0.762851	49
BMP4	0.754763	50
ANAPC13	0.753461	51
SPARC	0.751699	52
PPP1R10	0.751003	53
CRNDE	0.748663	54
DKK1	0.748071	55
TNFRSF11B	0.747678	56
FSCN1	0.746578	57
KMT5A	0.742195	58
KDELR2	0.739519	59
CREG1	0.737583	60
PTMS	0.73435	61
TBX3	0.734253	62
PSKH2	0.730442	63
LINC00458	0.730288	64
PKM	0.72348	65
SEC13	0.723236	66
PHLDA1	0.711811	67
AMIGO2	0.711511	68
MFAP4	0.710425	69
OTX2	0.709257	70
PLAAT5	0.709042	71
PPP4R2	0.706465	72
SBDS	0.706146	73
ARF4	0.705937	74
RHOC	0.704958	75
PTS	0.702374	76
WTAP	0.701686	77
CALU	0.701218	78
SHISAL2B	0.70103	79
SF1	0.700297	80
LBH	0.698424	81
RAB31	0.697781	82
PSTPIP2	0.695761	83
MACROH2A2	0.690913	84
DYNLL2	0.68814	85
NDUFA6	0.687279	86
SRSF6	0.681598	87
TPM2	0.679386	88
VWA5A	0.678807	89
FOXH1	0.676914	90
TOE1	0.675037	91
HDLBP	0.668462	92
ING3	0.667702	93
SMIM24	0.667171	94
GYPC	0.665068	95
RARG	0.662919	96
CMTM6	0.662504	97
LZIC	0.661124	98
CALM3	0.657776	99
CASP6	0.657053	100
SUPT5H	0.65677	101
BRD1	0.65648	102
DBF4	0.653631	103
NCOA5	0.651748	104
LRRC59	0.649521	105
ACO1	0.642072	106
FGF17	0.639108	107
LYRM2	0.637447	108
PRCP	0.636193	109
COPB2	0.634691	110
SKA1	0.632916	111
SPART	0.630743	112
COPB1	0.629719	113
BCL7C	0.628147	114
CITED2	0.626615	115
TAF13	0.626372	116
GOSR1	0.623117	117
PYCR1	0.619352	118
TRNT1	0.619024	119
CYP26A1	0.617866	120
PPA2	0.617143	121
NOL8	0.617126	122
RAP2B	0.617014	123
ZNF675	0.616519	124
DACT1	0.615326	125
TBXT	0.614704	126
SALL1	0.610217	127
DDX42	0.604203	128
IFT25	0.60419	129
GJA1	0.601106	130
WNT8A	0.590434	131
ARCN1	0.590031	132
MSGN1	0.589762	133
LNCDAT	0.588826	134
EIF1B	0.579421	135
OLFM1	0.576255	136
PLP1	0.567305	137
CCNE2	0.564953	138
PLK2	0.563857	139
GOLGA5	0.563317	140
BCAP29	0.56299	141
TNNT1	0.561894	142
SSR1	0.557825	143
ANP32B	0.557824	144
CST1	0.555617	145
YIF1A	0.554823	146
SLBP	0.553161	147
ACBD3	0.551328	148
CD1D	0.548476	149
KIF5B	0.548464	150
FERMT2	0.545782	151
HLTF	0.544596	152
SRSF5	0.544032	153
IKBIP	0.539814	154
CENPW	0.539494	155
MGST2	0.520015	156
UTP14A	0.519554	157
LMNB1	0.517471	158
LMAN1	0.516916	159
SOCS1	0.515931	160
PSMC3IP	0.513686	161
TSEN15	0.512717	162
SP5	0.501261	163
CD48	0.499343	164
RBP1	0.491167	165
CDX2	0.490603	166
EVX1	0.486995	167
GFPT1	0.479101	168
RCN1	0.472103	169
DNAJB11	0.470302	170
SNX4	0.466982	171
LINC01356	0.464367	172
TM9SF3	0.458391	173
HERPUD1	0.440983	174
GSTM3	0.440344	175
ARFGAP3	0.438435	176
ABHD12B	0.435959	177
TMEM263	0.42136	178
MIXL1	0.410514	179
CER1	0.406446	180
RNASEH2B	0.405911	181
LINC00836	0.395949	182
TUNAR	0.390707	183
TFPI2	0.377916	184
LARP7	0.376666	185
CHASERR	0.367024	186
MT1X	0.345468	187
CTSL	0.337966	188
MACROH2A1	0.319666	189
MT1E	0.292731	190
HK1	0.291606	191
PJA2	0.246145	192
UBE2S	0.173153	193
PIP4P2	0.16677	194
PTTG1	0.068187	195
CKAP5	0.0265817	196
ARHGEF39	-0.0226521	197
CKS1B	-0.0319086	198
G2E3	-0.0642724	199
CCNB1	-0.0648828	200
CDC20	-0.0693517	201
CCNB2	-0.0808957	202
PRR11	-0.0923214	203
TPX2	-0.0925913	204
HMG20B	-0.120557	205
CENPF	-0.143883	206
BIRC5	-0.149604	207
ARL6IP1	-0.153198	208
TRIM59	-0.156482	209
SGO2	-0.158635	210
AURKB	-0.165219	211
DLGAP5	-0.187884	212
JPT1	-0.27005	213
KIF22	-0.294207	214
ECT2	-0.294787	215
NUSAP1	-0.312173	216
CKS2	-0.384161	217
HMMR	-0.415595	218
